# Polymorphic KIR3DL3 expression modulates tissue-resident and innate-like T cells

**DOI:** 10.1101/2022.08.17.503789

**Authors:** William H. Palmer, Laura Ann Leaton, Ana Campos Codo, Patrick S. Hume, Bergren Crute, Matthew Stone, Adrie van Bokhoven, Richard P. Tobin, Martin D. McCarter, William J. Janssen, James Roest, Shiying Zhu, Jan Petersen, Julian P. Vivian, Jamie Rossjohn, John Trowsdale, Andrew Getahun, John Cambier, Liyen Loh, Paul J. Norman

## Abstract

Most human killer cell immunoglobulin-like receptors (KIR) are expressed by Natural Killer (NK) cells and recognize HLA class I molecules as ligands. Uniquely, KIR3DL3 is a conserved but polymorphic inhibitory KIR recognizing a B7 family ligand, HHLA2, and is implicated for immune checkpoint targeting. Because the expression profile and biological function of KIR3DL3 remained elusive, we searched extensively for KIR3DL3 transcripts, revealing expression is highly enriched in γδ and CD8+ T cells rather than NK cells. These KIR3DL3 expressing cells are rare in the blood and thymus, but more common in the lungs and digestive tract. High resolution flow cytometry and single cell transcriptomics showed that peripheral blood KIR3DL3+ T cells have an activated transitional memory phenotype and are hypofunctional. The TCR usage is biased towards genes from early rearranged TCR-α variable segments or Vδ1 chains. Whereas we detected no impact of KIR3DL3 polymorphism on ligand binding, variants in the proximal promoter and at residue 86 can reduce expression. Together, we demonstrate that KIR3DL3 is upregulated in response to unconventional T cell stimulation and that individuals may vary in their ability to express KIR3DL3. These results have implications for the personalized targeting of KIR3DL3/HHLA2 checkpoint inhibition.
