## Supplementary material for "Polymorphic KIR3DL3 expression modulates tissue-resident and innate-like T cells": Table S1

### Sheet: SRA KIR3DL3+
Tissue	Cell type	Study	# Samples	# Cells (if scRNA)	Disease	Sex
Skin	CD8+ T	PRJNA609972	1	Yes: 3	Healthy	NA
	CD8+, CCR8+	PRJEB24073	1	NA	Healthy	NA
Adipose tissue	Unsorted	PRJNA380818	1	NA	Healthy	1 F
Lung	Unsorted	PRJNA591860	1	Yes: 1	NSCLC - Pleura	1 M
	CD3+ T	PRJNA636300	1	NA	NSCLC	NA
	Unsorted	SRX143515	1	NA	NSCLC	1 F
	CD8+,PD1+	PRJNA388717	2	NA	NSCLC	NA
	Unsorted	PRJNA320473	1	NA	NSCLC	1 F
	γδ T	PRJNA447934	1	NA	Healthy	NA
	CD8+,CD103+	PRJNA438494	1	Yes: 1	NSCLC	NA
	Unsorted	PRJNA430908	1	NA	Healthy	NA
Lymph Node	Unsorted	PRJNA591860	1	Yes: 1	NSCLC	1 F
Lung draining Lymph Node	Tissue resident memory CD8+	PRJNA574052	1	NA	Healthy	1 F
Spleen	CD8 T	PRJNA374963	1	NA	Healthy	NA
Tonsil	CD56+ NKp44+ CD196- CD300LF- CD103+	PRJNA541317	1	NA	Healthy	NA
Bone marrow	Unsorted	PRJEB25956	1	NA	Acute Myeloid Leukemia	1 F
Decidua	T	PRJEB25794	2	Yes: 3	Healthy	2 F
Testis	Unsorted	PRJNA407448	1	NA	Klinefelter	1 M
PBMC	Memory CD8+ T	PRJNA549010	2	NA	Healthy/Latent TB	NA
	Memory CD8+ T	PRJNA388213	2	NA	Healthy/Latent TB	NA
	CD8+ T	PRJNA592169	8	NA	Melanoma	NA
	CD56dim	PRJEB34980	1	NA	AML	NA
	Naïve CD8	PRJNA693560	1	NA	Healthy	NA
	CD8+ T	PRJNA660753	1	NA	GVHD	NA
	T	PRJNA479871	1	NA	Severe Dengue	1 F
	Unsorted	PRJNA315611	1	NA	TB progressor	1 F
	CD8+ T	PRJNA413744	1	NA	Healthy	NA
	Unsorted	PRJNA394884	1	NA	Dilated cardiomyopathy	1 F
	Unsorted	PRJNA493229	1	NA	Healthy	1 F
	Unsorted	PRJNA526259	1	NA	ME/CFS	NA
	T	PRJNA293549	1	NA	Healthy	1 F
	γδ T, CD27+	PRJNA562324	1	NA	Healthy	1 F
Esophagus	CD3+ T	PRJNA521394	2	2	Healthy	NA
Stomach	Unsorted	PRJNA508414	1	NA	Gastric tumor	NA
Duodenum	Vd1 γδ T	PRJNA509448	15	Yes: 24	Healthy/Celiac Disease	11 F, 4 M
	CD45+	PRJNA327491	3	NA	Healthy/Celiac Disease	3 F
Colon/Rectum	EpCAM+,CD3-	PRJEB36823	1	NA	Rectal Adenocarcinoma	1 M
	CD8+	PRJNA693560	3	NA	Healthy rectum	NA
	CD8+,CD39-	PRJNA453183	1	NA	Colorectal tumor	NA
Other cancer	Unsorted	PRJNA429620	1	NA	Chronic lymphocytic leukemia	NA
	CD8+ T	PRJNA355637	1	NA	Head & neck squamous tumor	NA
	Unsorted	PRJNA268382	1	NA	T cell acute lymphoblastic leukemia	NA
	Unsorted	PRJNA516645	1	NA	Pancreatic Adenocarcinoma stroma	NA
	Unsorted	PRJNA280103	1	NA	High-grade serous adenocarcinoma	1 F
	Unsorted	PRJNA282597	1	NA	Leiomyosarcoma	1 F
	Unsorted	PRJNA484546	2	NA	Healthy/Ductal carcinoma	2 F
Cerebral Spinal Fluid	Unsorted	PRJNA504827	1	NA	Tuberculous Meningitis	NA
Bladder	Unsorted	PRJNA420769	2	NA	Healthy/Cystitis glandularis	2 F
Liver	Macrophage	PRJNA491664	1	NA	Obese	1 F
Fetal Heart	Unsorted	PRJNA510181	3	Yes: 3	NA	NA
