## Supplementary material for "Polymorphic KIR3DL3 expression modulates tissue-resident and innate-like T cells": Table S3

### Sheet: Sheet1
ID Internal	Tissue	Age	Sex	Single cell
HC26	PBMC	62	F
HC41	PBMC	47	M
HC55	PBMC	25	F
HC36	PBMC	34	F
HC66	PBMC	28	F
HC48	PBMC	63	M
LRS01	PBMC	63	M
LRS02	PBMC	59	F
LRS03	PBMC	81	F	BD Rhapsody WTA/VDJ
LRS04	PBMC	64	F	BD Rhapsody WTA/VDJ
LRS08	PBMC	38	M	BD Rhapsody WTA/VDJ
LRS09	PBMC	50	M	BD Rhapsody WTA/VDJ
LRS10	PBMC	45	F
LRS11	PBMC	33	F	BD Rhapsody WTA/VDJ
LRS12	PBMC	43	F
thymus02_22	Thymus	10 week
thymus03_02	Thymus	3 month	M
thymus03_18	Thymus	4 month	F
colon01	Colon	71	M
colon02	Colon	71	F
colon03	Colon	49	F
jej01	Jejunum	73	M
duo02	Duodenum	30	M
duo03	Duodenum	23	M
lung471	Lung	50	M
lung479	Lung	60	M
lung484	Lung	32	F
lung485	Lung	32	F
lung487	Lung	73	M
