## Supplementary material for "Polymorphic KIR3DL3 expression modulates tissue-resident and innate-like T cells": Table S4

### Sheet: Flow cytometry antibodies
Cytek Aurora Panel
Target	Fluor	Clone	Manufacturer	Dilution
Fixable Viability Dye	eFluor506	N/A	eBioScience	1:1000
CD14	eFluor450	61D3	eBioScience	1:100
CD19	eFluor450	HIB19	eBioScience	1:100
CD3	BUV496	UCHT1	BD	1:200
CD56	BUV737	NCAM16.2	BD	1:400
CD4	BV570	RPA-T4	Biolegend	1:200
CD8a	BUV395	SK1	BD	1:100
CD69	BV750	FN50	Biolegend	1:400
TCRgd	BV650	11F2	BD	1:50
TCR Vd1	FITC	TS8.2	Invitrogen	1:200
TCR Vd2	BV605	B6	Biolegend	1:400
TCR Vg9	APC	B3	BD	1:400
3DL1	PE-Cy7	DX9	BD	1:300
CD27	BV711	L128	BD	1:600
CD45RA	APC-H7	HI100	BD	1:1000
CD103	R718	Ber-ACT8	BD	1:100
CD49A	BUV563	SR84	BD	1:200
KIR3DL3	Unconj	CH21	N/A	1:300
anti-Ms IgG	PE	Poly4053	Biolegend	1:200
Cell Sort Panel
Target	Fluor	Clone	Manufacturer	Dilution
Fixable Viability Dye	eFluor780	N/A	eBioScience	1:2000
CD14	eFluor450	61D3	eBioScience	1:100
CD19	eFluor450	HIB19	eBioScience	1:50
CD3	AF488	UCHT1	BD	1:100
CD56	APC	NCAM16.2	BD	1:100
CD8a	PE-Cy7	SK1	Tonbo	1:200
TCRgd	BV650	11F2	BD	1:50
KIR3DL3	Unconj	CH21	N/A	1:100
anti-Ms IgG	PE	Poly4053	Biolegend	1:200
Other antibodies
Target	Fluor	Clone	Manufacturer	Dilution
KIR3DL3	PE	1136B	R&D	1:50
GrzB	AF700
GrzK	CF660
Perforin	Pacific Blue
HHLA2	APC	MA57YW	eBioscience	1:500
Annexin V	PE-Cy7	N/A	Biolegend	1:200
KIR3DL3	Unconj	26E10	N/A	1:800
KIR3DL2	Unconj	DX31	N/A	1:300
