## Supplementary material for "Polymorphic KIR3DL3 expression modulates tissue-resident and innate-like T cells": Table S5

### Sheet: 3DL3 protein mutagenesis
Polymorphism	*003 Allele	F_name	F	R_name	R	Tm
R145S	R	3DL3_145S_F	GAGGACCCCTTGAGCCTCATTGGAC	3DL3_145S_R	GTCCAATGAGGCTCAAGGGGTCCTC	75
R145H	R	3DL3_145H_F	GAGGACCCCTTGCACCTCATTGGACAG	3DL3_145H_R	CTGTCCAATGAGGTGCAAGGGGTCCTC	77
I147V	I	3DL3_147V_F	TTGCGCCTCGTTGGACAGCTCCACGAT	3DL3_147V_R	ATCGTGGAGCTGTCCAACGAGGCGCAA	77
Y300H	Y	3DL3_300H_F	GGTAACTCCAGACACCTGCACGCTC	3DL3_300H_R	GAGCGTGCAGGTGTCTGGAGTTACC	77
A303V	A	3DL3_303V_F	CAGATACCTGCACGTTCTGATTGGGACC	3DL3_303V_R	GGTCCCAATCAGAACGTGCAGGTATCTG	76
A327P	A	3DL3_327P_F	CTTCATCGCTGGTGTCCCAACAAAAAGAATG	3DL3_327P_R	CATTCTTTTTGTTGGGACACCAGCGATGAAG	75

### Sheet: 3DL3 promoter mutagenesis
Proximal promoter amplification
3DL3_promoter_F_KpnI	ACTGGGTACCTCATCTCCTGTATGAGAGATTGG
3DL3_promoter_R_XhoI	ACTGCTCGAGGGTGCTGCCGGTGCAGAC
Proximal promoter site-directed mutagenesis
Polymorphism	Predicted disruptive to TFbs	TFBS	Reasoning	F_name	F	R_name	R
G-134T	Y	Oct-B2	2 European Hets	3DL3_G-134T_F	CCACTGGGCCTCATTCAAGGTAGAAATAGC	3DL3_G-134T_R	GCTATTTCTACCTTGAATGAGGCCCAGTGG
G-130T	?	Oct-B2	2 PPNG Hets	3DL3_G-130T_F	CTGGGCCTCATGCAATGTAGAAATAGCCTG	3DL3_G-130T_R	CAGGCTATTTCTACATTGCATGAGGCCCAG
C-111T	Y	CREB/ATF	11 Hets South Asia	3DL3_C-111T_F	GAAATAGCCTGCATATGTCATCCTCCCATG	3DL3_C-111T_R	CATGGGAGGATGACATATGCAGGCTATTTC
G-110C	Y	CREB/ATF	TriAllelic/Many Hets&Homs Across Pops	3DL3_G-110C_F	GAAATAGCCTGCATACCTCATCCTCCCATGATG	3DL3_G-110C_R	CATCATGGGAGGATGAGGTATGCAGGCTATTTC
G-110T	Y	CREB/ATF	TriAllelic	3DL3_G-110T_F	GAAATAGCCTGCATACTTCATCCTCCCATGATG	3DL3_G-110T_R	CATCATGGGAGGATGAAGTATGCAGGCTATTTC
G-53T	N	ETS	Triallelic Uganda	3DL3_G-53T_F	CCTCACAACATCCTTTGTGCTGCTGAACTG	3DL3_G-53T_R	CAGTTCAGCAGCACAAAGGATGTTGTGAGG
G-53A	N	ETS	Triallelic Uganda	3DL3_G-53A_F	CCTCACAACATCCTATGTGCTGCTGAACTG	3DL3_G-53A_R	CAGTTCAGCAGCACATAGGATGTTGTGAGG
